# GFFx: A Rust-based suite of utilities for ultra-fast genomic feature extraction

**DOI:** 10.1101/2025.08.08.669426

**Authors:** Baohua Chen, Dongya Wu, Guojie Zhang

**Affiliations:** School of Basic Medical Sciences, Zhejiang University School of Medicine, Hangzhou 311121, China; Center for Evolutionary & Organismal Biology, Liangzhu Laboratory, Zhejiang University Medical Center, Hangzhou 311121, China

**Keywords:** GFF file, Genome Annotation, Rust Programming, Feature Extraction

## Abstract

Genome annotations are becoming increasingly comprehensive due to the discovery of diverse regulatory elements and transcript variants. However, this improvement in annotation resolution poses major challenges for efficient querying, especially across large genomes and pangenomes. Existing tools often exhibit performance bottlenecks when handling large-scale genome annotation files, particularly for region-based queries and hierarchical model extraction. Here, we present *GFFx*, a Rust-based toolkit for ultra-fast and scalable genome annotation access. *GFFx* introduces a compact, model-aware indexing system inspired by binning strategies and leverages Rust’s strengths in execution speed, memory safety, and multithreading. It supports both feature- and region-based extraction with significant improvements in runtime and scalability over existing tools. Distributed via Cargo, *GFFx* provides a cross-platform command-line interface and a reusable library with a clean API, enabling seamless integration into custom pipelines. Benchmark results demonstrate that *GFFx* offers substantial speedups and makes a practical, extensible solution for genome annotation workflows.
