## Supplementary Table for "GFFx: A Rust-based suite of utilities for ultra-fast genomic feature extraction"

### Sheet: Table S1
Table S1. Sizes of Index file generated by GFFx and database filres generated by gffutils.
		File Sizes
		hg38	ceob_ps_1.0	dm6	tair10.1
GFFx	.a2f	19612836	2608380	1652024	2842960
	.atn	552504	80707	149674	64607
	.fts	32645124	13961700	1667472	13542584
	.gof	13268424	485112	566664	2385404
	.prt	19612836	2608380	1652024	943104
	.rit	9879673	524355	572947	2842960
	.rix	6402	204	245	974649
	.sqs	7993	231	351	67
	Total	95585792	20269069	6261401	23596335
gffutils	.db	4043730944	539320320	380465152	855212032
	Total	4043730944	539320320	380465152	855212032

### Sheet: Table S2
Table S2. Benchmarking runtime and memory usage of ID-based feature extraction across five GFF tools
Wall clock time (s, mean ± SD)
Tool	dm6	ceob_ps_1.0	tair10.1	hg38
GFFx	0.38 ± 0.09	0.42 ± 0.13	0.38 ± 0.04	1.68 ± 0.17
bedtools	8.27 ± 2.40	5.21 ± 0.62	11.68 ± 3.31	131.40 ± 4.73
BCBio	41.75 ± 2.30	38.27 ± 11.36	51.53 ± 4.98	372.01 ± 64.08
gffutils	80.40 ± 1.46	96.10 ± 8.13	100.57 ± 9.50	220.31 ± 6.78
AGAT	84.44 ± 5.50	116.66 ± 8.90	142.25 ± 2.89	915.71 ± 53.18
Max RSS (Mb, mean ± SD)
Tool	dm6	ceob_ps_1.0	tair10.1	hg38
GFFx	47.84 ± 1.06	56.14 ± 0.57	91.99 ± 0.47	624.94 ± 0.69
bedtools	388.62 ± 0.06	438.82 ± 0.13	805.80 ± 0.05	3312.62 ± 0.24
BCBio	1707.81 ± 1.39	2181.23 ± 1.96	3002.78 ± 2.10	16661.54 ± 1.68
gffutils	76.13 ± 0.10	79.74 ± 0.12	77.63 ± 0.36	76.22 ± 0.09
AGAT	2230.64 ± 11.50	2796.60 ± 25.02	3895.38 ± 14.79	21965.88 ± 210.39

### Sheet: Table S3
Table S3. Benchmarking runtime and memory usage of region-based feature extraction across five GFF tools
Wall clock time (s, mean ± SD)
Tool	dm6	ceob_ps_1.0	tair10.1	hg38
GFFx	0.18 ± 0.03	0.10 ± 0.01	0.18 ± 0.02	0.47 ± 0.03
bedtools	5.20 ± 0.60	3.68 ± 0.79	11.77 ± 2.72	11.43 ± 2.19
BCBio	37.03 ± 2.46	41.53 ± 6.50	64.49 ± 3.12	538.53 ± 68.13
gffutils	797.79 ± 72.83	325.23 ± 59.84	1644.57 ± 152.18	6480.62 ± 2092.91
AGAT	4998.31 ± 171.85	1427.63 ± 122.90	5015.80 ± 270.76	8463.10 ± 384.20
Max RSS (Mb, mean ± SD)
Tool	dm6	ceob_ps_1.0	tair10.1	hg38
GFFx	63.66 ± 0.70	73.04 ± 0.24	127.33 ± 0.77	309.10 ± 1.10
bedtools	36.84 ± 0.07	37.19 ± 0.08	37.36 ± 0.07	39.32 ± 0.07
BCBio	1711.62 ± 1.76	2183.51 ± 2.67	3034.92 ± 1.63	16664.69 ± 2.18
gffutils	70.43 ± 6.96	70.86 ± 0.61	73.22 ± 0.48	70.98 ± 0.53
AGAT	2328.33 ± 15.98	2948.78 ± 10.33	4091.33 ± 15.52	25744.63 ± 127.11
